# NALCN/Cch1 channelosome subunits originated in early eukaryotes and are fully conserved in animals, fungi, and apusomonads

**DOI:** 10.1101/2025.04.04.647097

**Authors:** Adriano Senatore, Tatiana D. Mayorova, Luis Yanez-Guerra, Wassim Elkhatib, Brian Bejoy, Philippe Lory, Arnaud Monteil

## Abstract

The sodium leak channel NALCN, a key regulator of neuronal excitability, associates with three ancillary subunits that are critical for its function: an extracellular subunit called FAM155, and two cytoplasmic subunits called UNC79 and UNC80. Interestingly, NALCN and FAM155 have orthologous phylogenetic relationships with the fungal calcium channel Cch1 and its extracellular subunit Mid1, however, UNC79 and UNC80 have not been reported outside of animals. In this study, we leveraged expanded gene sequence data available for eukaryotes to re-examine the evolutionary origins of NALCN and Cch1 channel subunits. Our analysis corroborates the direct phylogenetic relationship between NALCN and Cch1 and identifies a larger clade of related channels in additional eukaryotic taxa. We also identify homologues of FAM155/Mid1 in Cryptista algae, and UNC79 and UNC80 homologues in numerous non-metazoan eukaryotes including basidiomycete and mucoromycete fungi, and the microbial eukaryotic taxa Apusomonadida, Malawimonadida, and Discoba. Furthermore, we find that most major animal lineages, except ctenophores, possess a full complement of NALCN subunits. Comparing structural predictions with the solved structure of the human NALCN complex supports orthologous relationships between metazoan and non-metazoan FAM155/Mid1, UNC79, and UNC80 homologues. Together, our analyses reveal unexpected diversity and ancient eukaryotic origins of NALCN/Cch1 channelosome subunits and raise interesting questions about the functional nature of this conserved channel complex within a broad, eukaryotic context.
