## Supplementary Table 1 for "NALCN/Cch1 channelosome subunits originated in early eukaryotes and are fully conserved in animals, fungi, and apusomonads"

### Sheet: Species_list
Table S1. Details about proteomes used to generate the species aware gene tree of iGluR protein sequences.
Clade	Clade	Clade	Clade	Clade	Clade	Clade	Clade	Clade	Species	Source	BUSCO (Proteome vs eukaryota_odb10)
Amorphea	Amoebozoa	Discosea							Acanthamoeba_castellanii	https://figshare.com/articles/dataset/EukProt_a_database_of_genome-scale_predicted_proteins_across_the_diversity_of_eukaryotic_life/12417881/3?file=34434377	C:199 [S:195, D:4], F:15, M:41, n:255
Amorphea	Amoebozoa	Discosea							Dracoamoeba_jomungandri	https://figshare.com/articles/dataset/EukProt_a_database_of_genome-scale_predicted_proteins_across_the_diversity_of_eukaryotic_life/12417881/3?file=34434377	C:169 [S:167, D:2], F:25, M:61, n:255
Amorphea	Amoebozoa	Evosea							Dictyostelium_discoideum	https://figshare.com/articles/dataset/EukProt_a_database_of_genome-scale_predicted_proteins_across_the_diversity_of_eukaryotic_life/12417881/3?file=34434377	C:240 [S:230, D:10], F:3, M:12, n:255
Amorphea	Amoebozoa	Evosea							Filamoeba_spATCC50430	https://figshare.com/articles/dataset/EukProt_a_database_of_genome-scale_predicted_proteins_across_the_diversity_of_eukaryotic_life/12417881/3?file=34434377	C:182 [S:120, D:62], F:17, M:56, n:255
Amorphea	Amoebozoa	Evosea							Mastigamoeba_balamuthi	https://figshare.com/articles/dataset/EukProt_a_database_of_genome-scale_predicted_proteins_across_the_diversity_of_eukaryotic_life/12417881/3?file=34434377	C:204 [S:198, D:6], F:11, M:40, n:255
Amorphea	Amoebozoa	Tubulinea							Amoeba_proteus	https://figshare.com/articles/dataset/EukProt_a_database_of_genome-scale_predicted_proteins_across_the_diversity_of_eukaryotic_life/12417881/3?file=34434377	C:192 [S:61, D:131], F:24, M:39, n:255
Amorphea	Amoebozoa	Tubulinea							Arcella_intermedia	https://figshare.com/articles/dataset/EukProt_a_database_of_genome-scale_predicted_proteins_across_the_diversity_of_eukaryotic_life/12417881/3?file=34434377	C:216 [S:181, D:35], F:4, M:35, n:255
Amorphea	Amoebozoa	Tubulinea							Vermamoeba_vermiformis	https://figshare.com/articles/dataset/EukProt_a_database_of_genome-scale_predicted_proteins_across_the_diversity_of_eukaryotic_life/12417881/3?file=34434377	C:228 [S:215, D:13], F:8, M:19, n:255
Amorphea	Obazoa	Apusomonadida							Apusomonadida_spAF17	https://figshare.com/articles/dataset/EukProt_a_database_of_genome-scale_predicted_proteins_across_the_diversity_of_eukaryotic_life/12417881/3?file=34434377	C:106 [S:105, D:1], F:48, M:101, n:255
Amorphea	Obazoa	Apusomonadida							Thecamonas_trahens	https://figshare.com/articles/dataset/EukProt_a_database_of_genome-scale_predicted_proteins_across_the_diversity_of_eukaryotic_life/12417881/3?file=34434377	C:211 [S:211, D:0], F:15, M:29, n:255
Amorphea	Obazoa	Breviatea							Lenisia_limosa	https://figshare.com/articles/dataset/EukProt_a_database_of_genome-scale_predicted_proteins_across_the_diversity_of_eukaryotic_life/12417881/3?file=34434377	C:118 [S:110, D:8], F:47, M:90, n:255
Amorphea	Obazoa	Breviatea							Pygsuia_biforma	https://figshare.com/articles/dataset/EukProt_a_database_of_genome-scale_predicted_proteins_across_the_diversity_of_eukaryotic_life/12417881/3?file=34434377	C:159 [S:159, D:0], F:38, M:58, n:255
Amorphea	Obazoa	Opisthokonta	Holozoa						Tunicaraptor_unikontum	https://www.ncbi.nlm.nih.gov/search/all/?term=PRJNA638967	C:191 [S:167, D:24], F:40, M:24, n:255
Amorphea	Obazoa	Opisthokonta	Holozoa	Choanoflagellate					Codosiga_hollandica	https://figshare.com/articles/dataset/EukProt_a_database_of_genome-scale_predicted_proteins_across_the_diversity_of_eukaryotic_life/12417881/3?file=34434377	C:226 [S:196, D:30], F:15, M:14, n:255
Amorphea	Obazoa	Opisthokonta	Holozoa	Choanoflagellate					Diaphanoeca_grandis	https://figshare.com/articles/dataset/EukProt_a_database_of_genome-scale_predicted_proteins_across_the_diversity_of_eukaryotic_life/12417881/3?file=34434377	C:235 [S:230, D:5], F:8, M:12, n:255
Amorphea	Obazoa	Opisthokonta	Holozoa	Choanoflagellate					Monosiga_brevicollis	https://figshare.com/articles/dataset/EukProt_a_database_of_genome-scale_predicted_proteins_across_the_diversity_of_eukaryotic_life/12417881/3?file=34434377	C:203 [S:203, D:0], F:17, M:35, n:255
Amorphea	Obazoa	Opisthokonta	Holozoa	Choanoflagellate					Salpingoeca_dolichothecata	https://figshare.com/articles/dataset/EukProt_a_database_of_genome-scale_predicted_proteins_across_the_diversity_of_eukaryotic_life/12417881/3?file=34434377	C:233 [S:227, D:6], F:13, M:9, n:255
Amorphea	Obazoa	Opisthokonta	Holozoa	Choanoflagellate					Salpingoeca_kvevrii	https://figshare.com/articles/dataset/EukProt_a_database_of_genome-scale_predicted_proteins_across_the_diversity_of_eukaryotic_life/12417881/3?file=34434377	C:243 [S:223, D:20], F:7, M:5, n:255
Amorphea	Obazoa	Opisthokonta	Holozoa	Choanoflagellate					Salpingoeca_rosetta	https://figshare.com/articles/dataset/EukProt_a_database_of_genome-scale_predicted_proteins_across_the_diversity_of_eukaryotic_life/12417881/3?file=34434377	C:212 [S:211, D:1], F:17, M:26, n:255
Amorphea	Obazoa	Opisthokonta	Holozoa	Filasterea					Capsaspora_owczarzaki	https://figshare.com/articles/dataset/EukProt_a_database_of_genome-scale_predicted_proteins_across_the_diversity_of_eukaryotic_life/12417881/3?file=34434377	C:236 [S:234, D:2], F:8, M:11, n:255
Amorphea	Obazoa	Opisthokonta	Holozoa	Ichthyosporea					Amoebidium_parasiticum	https://figshare.com/articles/dataset/EukProt_a_database_of_genome-scale_predicted_proteins_across_the_diversity_of_eukaryotic_life/12417881/3?file=34434377	C:230 [S:211, D:19], F:16, M:9, n:255
Amorphea	Obazoa	Opisthokonta	Holozoa	Ichthyosporea					Creolimax_fragrantissima	https://figshare.com/articles/dataset/EukProt_a_database_of_genome-scale_predicted_proteins_across_the_diversity_of_eukaryotic_life/12417881/3?file=34434377	C:244 [S:240, D:4], F:5, M:6, n:255
Amorphea	Obazoa	Opisthokonta	Holozoa	Ichthyosporea					Ichthyophonus_hoferi	https://figshare.com/articles/dataset/EukProt_a_database_of_genome-scale_predicted_proteins_across_the_diversity_of_eukaryotic_life/12417881/3?file=34434377	C:137 [S:136, D:1], F:34, M:84, n:255
Amorphea	Obazoa	Opisthokonta	Holozoa	Ichthyosporea					Sphaeroforma_arctica	https://figshare.com/articles/dataset/EukProt_a_database_of_genome-scale_predicted_proteins_across_the_diversity_of_eukaryotic_life/12417881/3?file=34434377	C:162 [S:154, D:8], F:59, M:34, n:255
Amorphea	Obazoa	Opisthokonta	Holozoa	Ichthyosporea					Sphaerothecum_destruens	https://figshare.com/articles/dataset/EukProt_a_database_of_genome-scale_predicted_proteins_across_the_diversity_of_eukaryotic_life/12417881/3?file=34434377	C:176 [S:141, D:35], F:60, M:19, n:255
Amorphea	Obazoa	Opisthokonta	Holozoa	Ichthyosporea					Syssomonas_multiformis	https://figshare.com/articles/dataset/EukProt_a_database_of_genome-scale_predicted_proteins_across_the_diversity_of_eukaryotic_life/12417881/3?file=34434377	C:148 [S:95, D:53], F:37, M:70, n:255
Amorphea	Obazoa	Opisthokonta	Holozoa	Metazoa	Bilateria	Deuterostome	Ambulacraria	Echinoderm	Acanthaster_planci	https://marinegenomics.oist.jp/cots/viewer/download?project_id=46	C:234 [S:234, D:0], F:14, M:7, n:255
Amorphea	Obazoa	Opisthokonta	Holozoa	Metazoa	Bilateria	Deuterostome	Ambulacraria	Echinoderm	Anneissia_japonica	https://www.ncbi.nlm.nih.gov/search/all/?term=GCA_011630105.1	C:246 [S:184, D:62], F:4, M:5, n:255
Amorphea	Obazoa	Opisthokonta	Holozoa	Metazoa	Bilateria	Deuterostome	Ambulacraria	Echinoderm	Strongylocentrotus_purpuratus	https://figshare.com/articles/dataset/EukProt_a_database_of_genome-scale_predicted_proteins_across_the_diversity_of_eukaryotic_life/12417881/3?file=34434377	C:245 [S:173, D:72], F:8, M:2, n:255
Amorphea	Obazoa	Opisthokonta	Holozoa	Metazoa	Bilateria	Deuterostome	Ambulacraria	Hemichordata	Ptychodera_flava	https://groups.oist.jp/molgenu/hemichordate-genomes	C:137 [S:133, D:4], F:62, M:56, n:255
Amorphea	Obazoa	Opisthokonta	Holozoa	Metazoa	Bilateria	Deuterostome	Ambulacraria	Hemichordata	Saccoglossus_kowalevskii	https://groups.oist.jp/molgenu/hemichordate-genomes	C:240 [S:233, D:7], F:9, M:6, n:255
Amorphea	Obazoa	Opisthokonta	Holozoa	Metazoa	Bilateria	Deuterostome	Chordate	Cephalochordate	Branchiostoma_belcheri	https://www.ncbi.nlm.nih.gov/datasets/genome/GCF_001625305.1/	C:254 [S:214, D:40], F:0, M:1, n:255
Amorphea	Obazoa	Opisthokonta	Holozoa	Metazoa	Bilateria	Deuterostome	Chordate	Cephalochordate	Branchiostoma_floridae	https://figshare.com/articles/dataset/EukProt_a_database_of_genome-scale_predicted_proteins_across_the_diversity_of_eukaryotic_life/12417881/3?file=34434377	C:225 [S:221, D:4], F:20, M:10, n:255
Amorphea	Obazoa	Opisthokonta	Holozoa	Metazoa	Bilateria	Deuterostome	Chordate	Urochordate	Ciona_intestinalis	https://figshare.com/articles/dataset/EukProt_a_database_of_genome-scale_predicted_proteins_across_the_diversity_of_eukaryotic_life/12417881/3?file=34434377	C:248 [S:218, D:30], F:4, M:3, n:255
Amorphea	Obazoa	Opisthokonta	Holozoa	Metazoa	Bilateria	Deuterostome	Chordate	Vertebrate	Danio_rerio	https://figshare.com/articles/dataset/EukProt_a_database_of_genome-scale_predicted_proteins_across_the_diversity_of_eukaryotic_life/12417881/3?file=34434377	C:255 [S:194, D:61], F:0, M:0, n:255
Amorphea	Obazoa	Opisthokonta	Holozoa	Metazoa	Bilateria	Deuterostome	Chordate	Vertebrate	Eptatretus_burgeri	https://ftp.ensembl.org/pub/release-111/fasta/eptatretus_burgeri/pep/	C:220 [S:117, D:103], F:28, M:7, n:255
Amorphea	Obazoa	Opisthokonta	Holozoa	Metazoa	Bilateria	Deuterostome	Chordate	Vertebrate	Gallus_gallus	https://figshare.com/articles/dataset/EukProt_a_database_of_genome-scale_predicted_proteins_across_the_diversity_of_eukaryotic_life/12417881/3?file=34434377	C:254 [S:163, D:91], F:0, M:1, n:255
Amorphea	Obazoa	Opisthokonta	Holozoa	Metazoa	Bilateria	Deuterostome	Chordate	Vertebrate	Homo_sapiens	https://figshare.com/articles/dataset/EukProt_a_database_of_genome-scale_predicted_proteins_across_the_diversity_of_eukaryotic_life/12417881/3?file=34434377	C:255 [S:96, D:159], F:0, M:0, n:255
Amorphea	Obazoa	Opisthokonta	Holozoa	Metazoa	Bilateria	Deuterostome	Chordate	Vertebrate	Petromyzon_marinus	https://www.ncbi.nlm.nih.gov/datasets/taxonomy/7757/	C:241 [S:151, D:90], F:7, M:7, n:255
Amorphea	Obazoa	Opisthokonta	Holozoa	Metazoa	Bilateria	Deuterostome	Chordate	Vertebrate	Rattus_norvegicus	https://www.ncbi.nlm.nih.gov/search/all/?term=GCF_015227675.2	C:253 [S:116, D:137], F:1, M:1, n:255
Amorphea	Obazoa	Opisthokonta	Holozoa	Metazoa	Bilateria	Protostome	Ecdysozoa	Arthropod	Calanus_glacialis	https://figshare.com/articles/dataset/EukProt_a_database_of_genome-scale_predicted_proteins_across_the_diversity_of_eukaryotic_life/12417881/3?file=34434377	C:247 [S:214, D:33], F:6, M:2, n:255
Amorphea	Obazoa	Opisthokonta	Holozoa	Metazoa	Bilateria	Protostome	Ecdysozoa	Arthropod	Drosophila_melanogaster	https://figshare.com/articles/dataset/EukProt_a_database_of_genome-scale_predicted_proteins_across_the_diversity_of_eukaryotic_life/12417881/3?file=34434377	C:255 [S:154, D:101], F:0, M:0, n:255
Amorphea	Obazoa	Opisthokonta	Holozoa	Metazoa	Bilateria	Protostome	Ecdysozoa	Arthropod	Strigamia_marittima	http://ftp.ensemblgenomes.org/pub/metazoa/release-58/fasta/strigamia_maritima/pep/	C:236 [S:217, D:19], F:6, M:13, n:255
Amorphea	Obazoa	Opisthokonta	Holozoa	Metazoa	Bilateria	Protostome	Ecdysozoa	Nematode	Caenorhabditis_elegans	https://figshare.com/articles/dataset/EukProt_a_database_of_genome-scale_predicted_proteins_across_the_diversity_of_eukaryotic_life/12417881/3?file=34434377	C:250 [S:222, D:28], F:2, M:3, n:255
Amorphea	Obazoa	Opisthokonta	Holozoa	Metazoa	Bilateria	Protostome	Ecdysozoa	Nematode	Loa_loa	https://www.ncbi.nlm.nih.gov/search/all/?term=GCF_000183805.2	C:242 [S:230, D:12], F:5, M:8, n:255
Amorphea	Obazoa	Opisthokonta	Holozoa	Metazoa	Bilateria	Protostome	Ecdysozoa	Tardigrad	Ramazzottius_varierornatus	https://www.uniprot.org/proteomes/UP000186922	C:237 [S:226, D:11], F:7, M:11, n:255
Amorphea	Obazoa	Opisthokonta	Holozoa	Metazoa	Bilateria	Protostome	Spiralia	Annelida	Capitella_teleta	https://figshare.com/articles/dataset/EukProt_a_database_of_genome-scale_predicted_proteins_across_the_diversity_of_eukaryotic_life/12417881/3?file=34434377	C:240 [S:235, D:5], F:11, M:4, n:255
Amorphea	Obazoa	Opisthokonta	Holozoa	Metazoa	Bilateria	Protostome	Spiralia	Annelida	Helobdella_robusta	https://www.ncbi.nlm.nih.gov/search/all/?term=GCF_000326865.2	C:248 [S:246, D:2], F:4, M:3, n:255
Amorphea	Obazoa	Opisthokonta	Holozoa	Metazoa	Bilateria	Protostome	Spiralia	Brachiopoda	Lingula_unguis	https://www.uniprot.org/proteomes/UP000085678	C:249 [S:197, D:52], F:3, M:3, n:255
Amorphea	Obazoa	Opisthokonta	Holozoa	Metazoa	Bilateria	Protostome	Spiralia	Mollusca	Crassostrea_gigas	https://figshare.com/articles/dataset/EukProt_a_database_of_genome-scale_predicted_proteins_across_the_diversity_of_eukaryotic_life/12417881/3?file=34434377	C:252 [S:192, D:60], F:3, M:0, n:255
Amorphea	Obazoa	Opisthokonta	Holozoa	Metazoa	Bilateria	Protostome	Spiralia	Mollusca	Octopus_bimaculoides	https://figshare.com/articles/dataset/EukProt_a_database_of_genome-scale_predicted_proteins_across_the_diversity_of_eukaryotic_life/12417881/3?file=34434377	C:237 [S:188, D:49], F:15, M:3, n:255
Amorphea	Obazoa	Opisthokonta	Holozoa	Metazoa	Cnidaria	Anthozoa	Hexacorallia	Actiniaria	Nematostella_vectensis	https://figshare.com/articles/dataset/EukProt_a_database_of_genome-scale_predicted_proteins_across_the_diversity_of_eukaryotic_life/12417881/3?file=34434377	C:239 [S:234, D:5], F:13, M:3, n:255
Amorphea	Obazoa	Opisthokonta	Holozoa	Metazoa	Cnidaria	Anthozoa	Hexacorallia	Scleractinia	Fungia_scutaria (Lobactis scutaria)	http://comparative.reefgenomics.org/datasets.html	C:216 [S:211, D:5], F:35, M:4, n:255
Amorphea	Obazoa	Opisthokonta	Holozoa	Metazoa	Cnidaria	Anthozoa	Hexacorallia	Scleractinia	Stylophora_pistillata	https://www.uniprot.org/proteomes/UP000225706	C:217 [S:216, D:1], F:23, M:15, n:255
Amorphea	Obazoa	Opisthokonta	Holozoa	Metazoa	Cnidaria	Cubozoa			Alatina_alata	https://bitbucket.org/caseywdunn/cnidaria2014-assemblies/src/master/Cnidaria_Transcriptomes/	C:246 [S:195, D:51], F:6, M:3, n:255
Amorphea	Obazoa	Opisthokonta	Holozoa	Metazoa	Cnidaria	Hydrozoa			Clytia_hemisphaerica	http://marimba.obs-vlfr.fr/organism/Clytia/hemisphaerica	C:236 [S:146, D:90], F:12, M:7, n:255
Amorphea	Obazoa	Opisthokonta	Holozoa	Metazoa	Cnidaria	Hydrozoa			Hydra_vulgaris	https://research.nhgri.nih.gov/hydra/	C:224 [S:214, D:10], F:23, M:8, n:255
Amorphea	Obazoa	Opisthokonta	Holozoa	Metazoa	Cnidaria	Scyphozoa			Aurelia_aurita	https://davidadlergold.faculty.ucdavis.edu/jellyfish/	C:172 [S:152, D:20], F:24, M:59, n:255
Amorphea	Obazoa	Opisthokonta	Holozoa	Metazoa	Cnidaria	Scyphozoa			Rhopilema_esculentum	https://academic.oup.com/gigascience/article/9/4/giaa036/5823175	C:250 [S:159, D:91], F:3, M:2, n:255
Amorphea	Obazoa	Opisthokonta	Holozoa	Metazoa	Ctenophora				Hormiphora_californiensis	Adriano Senatore Lab	C:242 [S:101, D:141], F:4, M:9, n:255
Amorphea	Obazoa	Opisthokonta	Holozoa	Metazoa	Ctenophora				Mnemiopsis_leidyi	https://figshare.com/articles/dataset/EukProt_a_database_of_genome-scale_predicted_proteins_across_the_diversity_of_eukaryotic_life/12417881/3?file=34434377	C:213 [S:210, D:3], F:20, M:22, n:255
Amorphea	Obazoa	Opisthokonta	Holozoa	Metazoa	Placozoa				Hoilungia_hongkongensis	https://github.com/xgrau/placozoa-cell-type-evolution-code/tree/master/data/reference	C:237 [S:227, D:10], F:6, M:12, n:255
Amorphea	Obazoa	Opisthokonta	Holozoa	Metazoa	Placozoa				Hoilungia_sp_H23	https://github.com/xgrau/placozoa-cell-type-evolution-code/tree/master/data/reference	C:249 [S:249, D:0], F:4, M:2, n:255
Amorphea	Obazoa	Opisthokonta	Holozoa	Metazoa	Placozoa				Trichoplax_adhaerens	Adriano Senatore Lab	C:253 [S:252, D:1], F:1, M:1, n:255
Amorphea	Obazoa	Opisthokonta	Holozoa	Metazoa	Placozoa				Trichoplax_sp_H2	https://figshare.com/articles/dataset/EukProt_a_database_of_genome-scale_predicted_proteins_across_the_diversity_of_eukaryotic_life/12417881/3?file=34434377	C:245 [S:242, D:3], F:6, M:4, n:255
Amorphea	Obazoa	Opisthokonta	Holozoa	Metazoa	Porifera	Calcarea			Leucosolenia_complicata	https://compagen.unit.oist.jp/datasets.html	C:242 [S:204, D:38], F:7, M:6, n:255
Amorphea	Obazoa	Opisthokonta	Holozoa	Metazoa	Porifera	Calcarea			Sycon_ciliatum	https://compagen.unit.oist.jp/datasets.html	C:248 [S:232, D:16], F:5, M:2, n:255
Amorphea	Obazoa	Opisthokonta	Holozoa	Metazoa	Porifera	Demospongiae			Amphimedon_queenslandica	https://figshare.com/articles/dataset/EukProt_a_database_of_genome-scale_predicted_proteins_across_the_diversity_of_eukaryotic_life/12417881/3?file=34434377	C:243 [S:199, D:44], F:7, M:5, n:255
Amorphea	Obazoa	Opisthokonta	Holozoa	Metazoa	Porifera	Demospongiae			Ephydatia_muelleri	https://spaces.facsci.ualberta.ca/ephybase/	C:248 [S:207, D:41], F:4, M:3, n:255
Amorphea	Obazoa	Opisthokonta	Holozoa	Metazoa	Porifera	Demospongiae			Haliclona_tubifera	https://compagen.unit.oist.jp/datasets.html	C:192 [S:189, D:3], F:8, M:55, n:255
Amorphea	Obazoa	Opisthokonta	Holozoa	Metazoa	Porifera	Homoscleromorpha			Oscarella_carmela	https://compagen.unit.oist.jp/datasets.html	C:117 [S:115, D:2], F:55, M:83, n:255
Amorphea	Obazoa	Opisthokonta	Holozoa	Metazoa	Porifera	Homoscleromorpha			Oscarella_pearsei	https://figshare.com/articles/dataset/EukProt_a_database_of_genome-scale_predicted_proteins_across_the_diversity_of_eukaryotic_life/12417881/3?file=34434377	C:242 [S:237, D:5], F:6, M:7, n:255
Amorphea	Obazoa	Opisthokonta	Nucletmycea(/Holomycota)	Fungi	Blastocladiomycota				Allomyces_macrogynus	https://figshare.com/articles/dataset/EukProt_a_database_of_genome-scale_predicted_proteins_across_the_diversity_of_eukaryotic_life/12417881/3?file=34434377	C:237 [S:61, D:176], F:7, M:11, n:255
Amorphea	Obazoa	Opisthokonta	Nucletmycea(/Holomycota)	Fungi	Ascomycota				Aspergillus_nidulans	https://figshare.com/articles/dataset/EukProt_a_database_of_genome-scale_predicted_proteins_across_the_diversity_of_eukaryotic_life/12417881/3?file=34434377	C:227 [S:225, D:2], F:16, M:12, n:255
Amorphea	Obazoa	Opisthokonta	Nucletmycea(/Holomycota)	Fungi	Chytridiomycota				Batrachochytrium_dendrobatidis	https://figshare.com/articles/dataset/EukProt_a_database_of_genome-scale_predicted_proteins_across_the_diversity_of_eukaryotic_life/12417881/3?file=34434377	C:236 [S:232, D:4], F:12, M:7, n:255
Amorphea	Obazoa	Opisthokonta	Nucletmycea(/Holomycota)	Fungi	Entomophthoromycota				Conidiobolus_coronatus	https://figshare.com/articles/dataset/EukProt_a_database_of_genome-scale_predicted_proteins_across_the_diversity_of_eukaryotic_life/12417881/3?file=34434377	C:206 [S:203, D:3], F:11, M:38, n:255
Amorphea	Obazoa	Opisthokonta	Nucletmycea(/Holomycota)	Fungi	Basidiomycota				Cryptococcus_neoformans	https://figshare.com/articles/dataset/EukProt_a_database_of_genome-scale_predicted_proteins_across_the_diversity_of_eukaryotic_life/12417881/3?file=34434377	C:246 [S:238, D:8], F:6, M:3, n:255
Amorphea	Obazoa	Opisthokonta	Nucletmycea(/Holomycota)	Fungi	Ascomycota				Neurospora_crassa	https://figshare.com/articles/dataset/EukProt_a_database_of_genome-scale_predicted_proteins_across_the_diversity_of_eukaryotic_life/12417881/3?file=34434377	C:255 [S:237, D:18], F:0, M:0, n:255
Amorphea	Obazoa	Opisthokonta	Nucletmycea(/Holomycota)	Fungi	Aphelidiomycota				Paraphelidium_tribonemae	https://figshare.com/articles/dataset/EukProt_a_database_of_genome-scale_predicted_proteins_across_the_diversity_of_eukaryotic_life/12417881/3?file=34434377	C:226 [S:125, D:101], F:7, M:22, n:255
Amorphea	Obazoa	Opisthokonta	Nucletmycea(/Holomycota)	Fungi	Glomeromycota				Rhizophagus_irregularis	https://figshare.com/articles/dataset/EukProt_a_database_of_genome-scale_predicted_proteins_across_the_diversity_of_eukaryotic_life/12417881/3?file=34434377	C:242 [S:239, D:3], F:5, M:8, n:255
Amorphea	Obazoa	Opisthokonta	Nucletmycea(/Holomycota)	Fungi	Zygomycota				Rhizopus_delemar	https://figshare.com/articles/dataset/EukProt_a_database_of_genome-scale_predicted_proteins_across_the_diversity_of_eukaryotic_life/12417881/3?file=34434377	C:191 [S:165, D:26], F:44, M:20, n:255
Amorphea	Obazoa	Opisthokonta	Nucletmycea(/Holomycota)	Fungi	Blastocladiomycota				Rozella_allomycis	https://figshare.com/articles/dataset/EukProt_a_database_of_genome-scale_predicted_proteins_across_the_diversity_of_eukaryotic_life/12417881/3?file=34434377	C:184 [S:184, D:0], F:27, M:44, n:255
Amorphea	Obazoa	Opisthokonta	Nucletmycea(/Holomycota)	Fungi	Ascomycota				Saccharomyces_cerevisiae	https://figshare.com/articles/dataset/EukProt_a_database_of_genome-scale_predicted_proteins_across_the_diversity_of_eukaryotic_life/12417881/3?file=34434377	C:239 [S:237, D:2], F:2, M:14, n:255
Amorphea	Obazoa	Opisthokonta	Nucletmycea(/Holomycota)	Fungi	Ascomycota				Schizosaccharomyces_pombe	https://figshare.com/articles/dataset/EukProt_a_database_of_genome-scale_predicted_proteins_across_the_diversity_of_eukaryotic_life/12417881/3?file=34434377	C:247 [S:243, D:4], F:1, M:7, n:255
Amorphea	Obazoa	Opisthokonta	Nucletmycea(/Holomycota)	Fungi	Basidiomycota				Ustilago_maydis	https://figshare.com/articles/dataset/EukProt_a_database_of_genome-scale_predicted_proteins_across_the_diversity_of_eukaryotic_life/12417881/3?file=34434377	C:253 [S:253, D:0], F:0, M:2, n:255
Amorphea	Obazoa	Opisthokonta	Nucletmycea(/Holomycota)	Fungi	Ascomycota				Yarrowia_lipolytica	https://figshare.com/articles/dataset/EukProt_a_database_of_genome-scale_predicted_proteins_across_the_diversity_of_eukaryotic_life/12417881/3?file=34434377	C:242 [S:242, D:0], F:8, M:5, n:255
Amorphea	Obazoa	Opisthokonta	Nucletmycea(/Holomycota)	Rotosphaerida					Fonticula_alba	https://figshare.com/articles/dataset/EukProt_a_database_of_genome-scale_predicted_proteins_across_the_diversity_of_eukaryotic_life/12417881/3?file=34434377	C:183 [S:176, D:7], F:25, M:47, n:255
Amorphea	Obazoa	Opisthokonta	Nucletmycea(/Holomycota)	Rotosphaerida					Parvularia_atlantis	https://figshare.com/articles/dataset/EukProt_a_database_of_genome-scale_predicted_proteins_across_the_diversity_of_eukaryotic_life/12417881/3?file=34434377	C:194 [S:181, D:13], F:47, M:14, n:255
Archaeplastida	Chloroplastida	Viridiplantae	Chlorophyta						Chlamydomonas_reinhardtii	https://figshare.com/articles/dataset/EukProt_a_database_of_genome-scale_predicted_proteins_across_the_diversity_of_eukaryotic_life/12417881/3?file=34434377	C:197 [S:197, D:0], F:30, M:28, n:255
Archaeplastida	Chloroplastida	Viridiplantae	Chlorophyta						Chlorella_variabilis	https://figshare.com/articles/dataset/EukProt_a_database_of_genome-scale_predicted_proteins_across_the_diversity_of_eukaryotic_life/12417881/3?file=34434377	C:202 [S:201, D:1], F:18, M:35, n:255
Archaeplastida	Chloroplastida	Viridiplantae	Chlorophyta						Micromonas_pusilla	https://figshare.com/articles/dataset/EukProt_a_database_of_genome-scale_predicted_proteins_across_the_diversity_of_eukaryotic_life/12417881/3?file=34434377	C:206 [S:204, D:2], F:13, M:36, n:255
Archaeplastida	Chloroplastida	Viridiplantae	Chlorophyta						Nephroselmis_pyriformis	https://figshare.com/articles/dataset/EukProt_a_database_of_genome-scale_predicted_proteins_across_the_diversity_of_eukaryotic_life/12417881/3?file=34434377	C:166 [S:163, D:3], F:56, M:33, n:255
Archaeplastida	Chloroplastida	Viridiplantae	Chlorophyta						Ostreococcus_tauri	https://figshare.com/articles/dataset/EukProt_a_database_of_genome-scale_predicted_proteins_across_the_diversity_of_eukaryotic_life/12417881/3?file=34434377	C:207 [S:206, D:1], F:13, M:35, n:255
Archaeplastida	Chloroplastida	Viridiplantae	Chlorophyta						Volvox_carteri	https://figshare.com/articles/dataset/EukProt_a_database_of_genome-scale_predicted_proteins_across_the_diversity_of_eukaryotic_life/12417881/3?file=34434377	C:205 [S:204, D:1], F:20, M:30, n:255
Archaeplastida	Chloroplastida	Viridiplantae	Klebsormidiophyceae						Klebsormidium_nitens	https://figshare.com/articles/dataset/EukProt_a_database_of_genome-scale_predicted_proteins_across_the_diversity_of_eukaryotic_life/12417881/3?file=34434377	C:249 [S:248, D:1], F:3, M:3, n:255
Archaeplastida	Chloroplastida	Viridiplantae	Prasinodermophyta						Prasinoderma_coloniale	https://figshare.com/articles/dataset/EukProt_a_database_of_genome-scale_predicted_proteins_across_the_diversity_of_eukaryotic_life/12417881/3?file=34434377	C:217 [S:217, D:0], F:13, M:25, n:255
Archaeplastida	Chloroplastida	Viridiplantae	Streptophyta						Amborella_trichopoda	https://figshare.com/articles/dataset/EukProt_a_database_of_genome-scale_predicted_proteins_across_the_diversity_of_eukaryotic_life/12417881/3?file=34434377	C:253 [S:115, D:138], F:2, M:0, n:255
Archaeplastida	Chloroplastida	Viridiplantae	Streptophyta						Arabidopsis_thaliana	https://figshare.com/articles/dataset/EukProt_a_database_of_genome-scale_predicted_proteins_across_the_diversity_of_eukaryotic_life/12417881/3?file=34434377	C:255 [S:109, D:146], F:0, M:0, n:255
Archaeplastida	Chloroplastida	Viridiplantae	Streptophyta						Marchantia_polymorpha	https://figshare.com/articles/dataset/EukProt_a_database_of_genome-scale_predicted_proteins_across_the_diversity_of_eukaryotic_life/12417881/3?file=34434377	C:255 [S:212, D:43], F:0, M:0, n:255
Archaeplastida	Chloroplastida	Viridiplantae	Streptophyta						Physcomitrium_patens	https://figshare.com/articles/dataset/EukProt_a_database_of_genome-scale_predicted_proteins_across_the_diversity_of_eukaryotic_life/12417881/3?file=34434377	C:255 [S:116, D:139], F:0, M:0, n:255
Archaeplastida	Chloroplastida	Viridiplantae	Streptophyta						Populus_trichocarpa	https://figshare.com/articles/dataset/EukProt_a_database_of_genome-scale_predicted_proteins_across_the_diversity_of_eukaryotic_life/12417881/3?file=34434377	C:254 [S:86, D:168], F:0, M:1, n:255
Archaeplastida	Chloroplastida	Viridiplantae	Streptophyta						Selaginella_moellendorffii	https://figshare.com/articles/dataset/EukProt_a_database_of_genome-scale_predicted_proteins_across_the_diversity_of_eukaryotic_life/12417881/3?file=34434377	C:253 [S:6, D:247], F:1, M:1, n:255
Archaeplastida	Glaucophyta								Cyanophora_paradoxa	https://figshare.com/articles/dataset/EukProt_a_database_of_genome-scale_predicted_proteins_across_the_diversity_of_eukaryotic_life/12417881/3?file=34434377	C:218 [S:212, D:6], F:9, M:28, n:255
Archaeplastida	Glaucophyta								Gloeochaete_wittrockiana	https://figshare.com/articles/dataset/EukProt_a_database_of_genome-scale_predicted_proteins_across_the_diversity_of_eukaryotic_life/12417881/3?file=34434377	C:221 [S:164, D:57], F:12, M:22, n:255
Archaeplastida	Rhodophyta								Bangiopsis_sp_CCMP1999	https://figshare.com/articles/dataset/EukProt_a_database_of_genome-scale_predicted_proteins_across_the_diversity_of_eukaryotic_life/12417881/3?file=34434377	C:146 [S:145, D:1], F:20, M:89, n:255
Archaeplastida	Rhodophyta								Chondrus_crispus	https://figshare.com/articles/dataset/EukProt_a_database_of_genome-scale_predicted_proteins_across_the_diversity_of_eukaryotic_life/12417881/3?file=34434377	C:164 [S:159, D:5], F:18, M:73, n:255
Archaeplastida	Rhodophyta								Cyanidioschyzon_merolae	https://figshare.com/articles/dataset/EukProt_a_database_of_genome-scale_predicted_proteins_across_the_diversity_of_eukaryotic_life/12417881/3?file=34434377	C:188 [S:185, D:3], F:14, M:53, n:255
Archaeplastida	Rhodophyta								Eucheuma_denticulatum	https://figshare.com/articles/dataset/EukProt_a_database_of_genome-scale_predicted_proteins_across_the_diversity_of_eukaryotic_life/12417881/3?file=34434377	C:128 [S:115, D:13], F:23, M:104, n:255
Archaeplastida	Rhodophyta								Galdieria_sulphuraria	https://figshare.com/articles/dataset/EukProt_a_database_of_genome-scale_predicted_proteins_across_the_diversity_of_eukaryotic_life/12417881/3?file=34434378	C:204 [S:177, D:27], F:15, M:36, n:255
Archaeplastida	Rhodophyta								Gracilariopsis_chorda	https://figshare.com/articles/dataset/EukProt_a_database_of_genome-scale_predicted_proteins_across_the_diversity_of_eukaryotic_life/12417881/3?file=34434379	C:208 [S:203, D:5], F:11, M:36, n:255
Archaeplastida	Rhodophyta								Rhodelphis_limneticus	https://figshare.com/articles/dataset/EukProt_a_database_of_genome-scale_predicted_proteins_across_the_diversity_of_eukaryotic_life/12417881/3?file=34434380	C:171 [S:169, D:2], F:42, M:42, n:255
Archaeplastida	Rhodophyta								Rhodelphis_marinus	https://figshare.com/articles/dataset/EukProt_a_database_of_genome-scale_predicted_proteins_across_the_diversity_of_eukaryotic_life/12417881/3?file=34434381	C:229 [S:227, D:2], F:13, M:13, n:255
Archaeplastida	Rhodophyta								Rhodosorus_marinus	https://figshare.com/articles/dataset/EukProt_a_database_of_genome-scale_predicted_proteins_across_the_diversity_of_eukaryotic_life/12417881/3?file=34434382	C:187 [S:130, D:57], F:14, M:54, n:255
CRuMS	Collodictyonidae								Diphylleia_rotans	https://figshare.com/articles/dataset/EukProt_a_database_of_genome-scale_predicted_proteins_across_the_diversity_of_eukaryotic_life/12417881/3?file=34434383	C:231 [S:139, D:92], F:6, M:18, n:255
CRuMS	Rigifilida								Rigifila_ramosa	https://figshare.com/articles/dataset/EukProt_a_database_of_genome-scale_predicted_proteins_across_the_diversity_of_eukaryotic_life/12417881/3?file=34434384	C:221 [S:169, D:52], F:17, M:17, n:255
Cryptista	Cryptophyceae								Baffinella_frigidus	https://figshare.com/articles/dataset/EukProt_a_database_of_genome-scale_predicted_proteins_across_the_diversity_of_eukaryotic_life/12417881/3?file=34434385	C:205 [S:174, D:31], F:25, M:25, n:255
Cryptista	Cryptophyceae								Cryptomonas_curvata	https://figshare.com/articles/dataset/EukProt_a_database_of_genome-scale_predicted_proteins_across_the_diversity_of_eukaryotic_life/12417881/3?file=34434386	C:107 [S:89, D:18], F:39, M:109, n:255
Cryptista	Cryptophyceae								Geminigera_cryophila	https://figshare.com/articles/dataset/EukProt_a_database_of_genome-scale_predicted_proteins_across_the_diversity_of_eukaryotic_life/12417881/3?file=34434387	C:186 [S:160, D:26], F:24, M:45, n:255
Cryptista	Cryptophyceae								Goniomonas_avonlea	https://figshare.com/articles/dataset/EukProt_a_database_of_genome-scale_predicted_proteins_across_the_diversity_of_eukaryotic_life/12417881/3?file=34434388	C:111 [S:98, D:13], F:25, M:119, n:255
Cryptista	Cryptophyceae								Goniomonas_pacifica	https://figshare.com/articles/dataset/EukProt_a_database_of_genome-scale_predicted_proteins_across_the_diversity_of_eukaryotic_life/12417881/3?file=34434389	C:178 [S:161, D:17], F:40, M:37, n:255
Cryptista	Cryptophyceae								Guillardia_theta	https://figshare.com/articles/dataset/EukProt_a_database_of_genome-scale_predicted_proteins_across_the_diversity_of_eukaryotic_life/12417881/3?file=34434390	C:204 [S:195, D:9], F:25, M:26, n:255
Cryptista									Palpitomonas_bilix	https://figshare.com/articles/dataset/EukProt_a_database_of_genome-scale_predicted_proteins_across_the_diversity_of_eukaryotic_life/12417881/3?file=34434391	C:151 [S:69, D:82], F:31, M:73, n:255
Discoba	Euglenozoa								Bodo_saltans	https://figshare.com/articles/dataset/EukProt_a_database_of_genome-scale_predicted_proteins_across_the_diversity_of_eukaryotic_life/12417881/3?file=34434392	C:141 [S:137, D:4], F:23, M:91, n:255
Discoba	Euglenozoa								Entosiphon_sulcatum	https://figshare.com/articles/dataset/EukProt_a_database_of_genome-scale_predicted_proteins_across_the_diversity_of_eukaryotic_life/12417881/3?file=34434393	C:178 [S:148, D:30], F:30, M:47, n:255
Discoba	Euglenozoa								Euglena_gracilis	https://figshare.com/articles/dataset/EukProt_a_database_of_genome-scale_predicted_proteins_across_the_diversity_of_eukaryotic_life/12417881/3?file=34434394	C:185 [S:177, D:8], F:34, M:36, n:255
Discoba	Euglenozoa								Euglena_longa	https://figshare.com/articles/dataset/EukProt_a_database_of_genome-scale_predicted_proteins_across_the_diversity_of_eukaryotic_life/12417881/3?file=34434395	C:214 [S:182, D:32], F:16, M:25, n:255
Discoba	Euglenozoa								Hemistasia_phaeocysticola	https://figshare.com/articles/dataset/EukProt_a_database_of_genome-scale_predicted_proteins_across_the_diversity_of_eukaryotic_life/12417881/3?file=34434396	C:174 [S:145, D:29], F:22, M:59, n:255
Discoba	Euglenozoa								Leishmania_major	https://figshare.com/articles/dataset/EukProt_a_database_of_genome-scale_predicted_proteins_across_the_diversity_of_eukaryotic_life/12417881/3?file=34434397	C:137 [S:131, D:6], F:25, M:93, n:255
Discoba	Euglenozoa								Rhynchopus_humris	https://figshare.com/articles/dataset/EukProt_a_database_of_genome-scale_predicted_proteins_across_the_diversity_of_eukaryotic_life/12417881/3?file=34434398	C:176 [S:127, D:49], F:19, M:60, n:255
Discoba	Euglenozoa								Sulcionema_specki	https://figshare.com/articles/dataset/EukProt_a_database_of_genome-scale_predicted_proteins_across_the_diversity_of_eukaryotic_life/12417881/3?file=34434399	C:160 [S:157, D:3], F:39, M:56, n:255
Discoba	Euglenozoa								Trypanosoma_brucei	https://figshare.com/articles/dataset/EukProt_a_database_of_genome-scale_predicted_proteins_across_the_diversity_of_eukaryotic_life/12417881/3?file=34434400	C:144 [S:139, D:5], F:16, M:95, n:255
Discoba	Heterolobosea								Naegleria_gruberi	https://figshare.com/articles/dataset/EukProt_a_database_of_genome-scale_predicted_proteins_across_the_diversity_of_eukaryotic_life/12417881/3?file=34434401	C:204 [S:199, D:5], F:20, M:31, n:255
Discoba	Heterolobosea								Neovahlkampfia_damariscottae	https://figshare.com/articles/dataset/EukProt_a_database_of_genome-scale_predicted_proteins_across_the_diversity_of_eukaryotic_life/12417881/3?file=34434402	C:221 [S:217, D:4], F:12, M:22, n:255
Discoba	Heterolobosea								Pharyngomonas_kirbyi	https://figshare.com/articles/dataset/EukProt_a_database_of_genome-scale_predicted_proteins_across_the_diversity_of_eukaryotic_life/12417881/3?file=34434403	C:217 [S:214, D:3], F:17, M:21, n:255
Discoba	Jakobida								Andalucia_godoyi	https://figshare.com/articles/dataset/EukProt_a_database_of_genome-scale_predicted_proteins_across_the_diversity_of_eukaryotic_life/12417881/3?file=34434404	C:203 [S:202, D:1], F:13, M:39, n:255
Discoba	Jakobida								Stygiella_incarcerata	https://figshare.com/articles/dataset/EukProt_a_database_of_genome-scale_predicted_proteins_across_the_diversity_of_eukaryotic_life/12417881/3?file=34434405	C:176 [S:127, D:49], F:15, M:64, n:255
Haptista	Centroplasthelida								Acanthocystis_sp_HF-20	https://figshare.com/articles/dataset/EukProt_a_database_of_genome-scale_predicted_proteins_across_the_diversity_of_eukaryotic_life/12417881/3?file=34434406	C:178 [S:150, D:28], F:41, M:36, n:255
Haptista	Centroplasthelida								Choanocystis_sp_HF-7	https://figshare.com/articles/dataset/EukProt_a_database_of_genome-scale_predicted_proteins_across_the_diversity_of_eukaryotic_life/12417881/3?file=34434407	C:226 [S:126, D:100], F:10, M:19, n:255
Haptista	Centroplasthelida								Pterocystis_sp_00344	https://figshare.com/articles/dataset/EukProt_a_database_of_genome-scale_predicted_proteins_across_the_diversity_of_eukaryotic_life/12417881/3?file=34434408	C:205 [S:176, D:29], F:16, M:34, n:255
Haptista	Centroplasthelida								Raphidiophrys_heterophryoidea	https://figshare.com/articles/dataset/EukProt_a_database_of_genome-scale_predicted_proteins_across_the_diversity_of_eukaryotic_life/12417881/3?file=34434409	C:211 [S:170, D:41], F:19, M:25, n:255
Haptista	Haptophyta								Chrysochromulina_tobinii	https://figshare.com/articles/dataset/EukProt_a_database_of_genome-scale_predicted_proteins_across_the_diversity_of_eukaryotic_life/12417881/3?file=34434410	C:137 [S:135, D:2], F:23, M:95, n:255
Haptista	Haptophyta								Diacronema_sp_CCMP2436	https://figshare.com/articles/dataset/EukProt_a_database_of_genome-scale_predicted_proteins_across_the_diversity_of_eukaryotic_life/12417881/3?file=34434411	C:195 [S:165, D:30], F:26, M:34, n:255
Haptista	Haptophyta								Emiliania_huxleyi	https://figshare.com/articles/dataset/EukProt_a_database_of_genome-scale_predicted_proteins_across_the_diversity_of_eukaryotic_life/12417881/3?file=34434412	C:147 [S:106, D:41], F:40, M:68, n:255
Haptista	Haptophyta								Gephyrocapsa_oceanica	https://figshare.com/articles/dataset/EukProt_a_database_of_genome-scale_predicted_proteins_across_the_diversity_of_eukaryotic_life/12417881/3?file=34434413	C:170 [S:143, D:27], F:36, M:49, n:255
Haptista	Haptophyta								Prymnesium_parvum	https://figshare.com/articles/dataset/EukProt_a_database_of_genome-scale_predicted_proteins_across_the_diversity_of_eukaryotic_life/12417881/3?file=34434414	C:182 [S:153, D:29], F:18, M:55, n:255
Malawimonadida									Gefionella_okellyi	https://figshare.com/articles/dataset/EukProt_a_database_of_genome-scale_predicted_proteins_across_the_diversity_of_eukaryotic_life/12417881/3?file=34434415	C:202 [S:158, D:44], F:5, M:48, n:255
Metamonada	Fornicata								Carpediemonas_membranifera	https://figshare.com/articles/dataset/EukProt_a_database_of_genome-scale_predicted_proteins_across_the_diversity_of_eukaryotic_life/12417881/3?file=34434416	C:122 [S:96, D:26], F:31, M:102, n:255
Metamonada	Fornicata								Dysnectes_brevis	https://figshare.com/articles/dataset/EukProt_a_database_of_genome-scale_predicted_proteins_across_the_diversity_of_eukaryotic_life/12417881/3?file=34434417	C:83 [S:83, D:0], F:32, M:140, n:255
Metamonada	Metamonada incertae sedis								Barthelona_sp_PAP020	https://figshare.com/articles/dataset/EukProt_a_database_of_genome-scale_predicted_proteins_across_the_diversity_of_eukaryotic_life/12417881/3?file=34434418	C:114 [S:93, D:21], F:19, M:122, n:255
Metamonada	Parabasalia								Trichomonas_vaginalis	https://figshare.com/articles/dataset/EukProt_a_database_of_genome-scale_predicted_proteins_across_the_diversity_of_eukaryotic_life/12417881/3?file=34434419	C:136 [S:107, D:29], F:14, M:105, n:255
Metamonada	Parabasalia								Tritrichomonas_foetus	https://figshare.com/articles/dataset/EukProt_a_database_of_genome-scale_predicted_proteins_across_the_diversity_of_eukaryotic_life/12417881/3?file=34434420	C:128 [S:102, D:26], F:13, M:114, n:255
Metamonada	Preaxostyla								Monocercomonoides_exilis	https://figshare.com/articles/dataset/EukProt_a_database_of_genome-scale_predicted_proteins_across_the_diversity_of_eukaryotic_life/12417881/3?file=34434421	C:145 [S:124, D:21], F:18, M:92, n:255
Metamonada	Preaxostyla								Trimastix_marina	https://figshare.com/articles/dataset/EukProt_a_database_of_genome-scale_predicted_proteins_across_the_diversity_of_eukaryotic_life/12417881/3?file=34434422	C:115 [S:111, D:4], F:13, M:127, n:255
TSAR	Sar	Alveolata	Apicomplexa						Plasmodium_falciparum	https://figshare.com/articles/dataset/EukProt_a_database_of_genome-scale_predicted_proteins_across_the_diversity_of_eukaryotic_life/12417881/3?file=34434423	C:145 [S:142, D:3], F:8, M:102, n:255
TSAR	Sar	Alveolata	Apicomplexa						Toxoplasma_gondii	https://figshare.com/articles/dataset/EukProt_a_database_of_genome-scale_predicted_proteins_across_the_diversity_of_eukaryotic_life/12417881/3?file=34434424	C:157 [S:157, D:0], F:21, M:77, n:255
TSAR	Sar	Alveolata	Ciliophora						Paramecium_tetraurelia	https://figshare.com/articles/dataset/EukProt_a_database_of_genome-scale_predicted_proteins_across_the_diversity_of_eukaryotic_life/12417881/3?file=34434425	C:184 [S:82, D:102], F:9, M:62, n:255
TSAR	Sar	Alveolata	Ciliophora						Sterkiella_histriomuscorum	https://figshare.com/articles/dataset/EukProt_a_database_of_genome-scale_predicted_proteins_across_the_diversity_of_eukaryotic_life/12417881/3?file=34434426	C:192 [S:150, D:42], F:9, M:54, n:255
TSAR	Sar	Alveolata	Ciliophora						Tetrahymena_thermophila	https://figshare.com/articles/dataset/EukProt_a_database_of_genome-scale_predicted_proteins_across_the_diversity_of_eukaryotic_life/12417881/3?file=34434427	C:198 [S:187, D:11], F:8, M:49, n:255
TSAR	Sar	Alveolata	Colpodellida						Chromera_velia	https://figshare.com/articles/dataset/EukProt_a_database_of_genome-scale_predicted_proteins_across_the_diversity_of_eukaryotic_life/12417881/3?file=34434428	C:169 [S:166, D:3], F:28, M:58, n:255
TSAR	Sar	Alveolata	Colpodellida						Vitrella_brassicaformis	https://figshare.com/articles/dataset/EukProt_a_database_of_genome-scale_predicted_proteins_across_the_diversity_of_eukaryotic_life/12417881/3?file=34434429	C:200 [S:198, D:2], F:18, M:37, n:255
TSAR	Sar	Alveolata	Colponemida						Colponemidia_sp_Colp-10	https://figshare.com/articles/dataset/EukProt_a_database_of_genome-scale_predicted_proteins_across_the_diversity_of_eukaryotic_life/12417881/3?file=34434430	C:238 [S:227, D:11], F:7, M:10, n:255
TSAR	Sar	Alveolata	Colponemida						Colponemidia_sp_Colp-15	https://figshare.com/articles/dataset/EukProt_a_database_of_genome-scale_predicted_proteins_across_the_diversity_of_eukaryotic_life/12417881/3?file=34434431	C:228 [S:222, D:6], F:17, M:10, n:255
TSAR	Sar	Alveolata	Dinophyceae						Oxyrrhis_marina	https://figshare.com/articles/dataset/EukProt_a_database_of_genome-scale_predicted_proteins_across_the_diversity_of_eukaryotic_life/12417881/3?file=34434432	C:164 [S:145, D:19], F:27, M:64, n:255
TSAR	Sar	Rhizaria							Bigelowiella_natans	https://figshare.com/articles/dataset/EukProt_a_database_of_genome-scale_predicted_proteins_across_the_diversity_of_eukaryotic_life/12417881/3?file=34434433	C:186 [S:182, D:4], F:29, M:40, n:255
TSAR	Sar	Rhizaria							Brevimastigomonas_motovehiculus	https://figshare.com/articles/dataset/EukProt_a_database_of_genome-scale_predicted_proteins_across_the_diversity_of_eukaryotic_life/12417881/3?file=34434434	C:140 [S:137, D:3], F:37, M:78, n:255
TSAR	Sar	Rhizaria							Lapot_gusevi	https://figshare.com/articles/dataset/EukProt_a_database_of_genome-scale_predicted_proteins_across_the_diversity_of_eukaryotic_life/12417881/3?file=34434435	C:193 [S:112, D:81], F:31, M:31, n:255
TSAR	Sar	Rhizaria							Leptophrys_vorax	https://figshare.com/articles/dataset/EukProt_a_database_of_genome-scale_predicted_proteins_across_the_diversity_of_eukaryotic_life/12417881/3?file=34434436	C:185 [S:118, D:67], F:37, M:33, n:255
TSAR	Sar	Rhizaria							Mataza_sp_D1	https://figshare.com/articles/dataset/EukProt_a_database_of_genome-scale_predicted_proteins_across_the_diversity_of_eukaryotic_life/12417881/3?file=34434437	C:199 [S:197, D:2], F:23, M:33, n:255
TSAR	Sar	Rhizaria							Nonionella_stella	https://figshare.com/articles/dataset/EukProt_a_database_of_genome-scale_predicted_proteins_across_the_diversity_of_eukaryotic_life/12417881/3?file=34434438	C:245 [S:125, D:120], F:2, M:8, n:255
TSAR	Sar	Rhizaria							Paulinella_chromatophora	https://figshare.com/articles/dataset/EukProt_a_database_of_genome-scale_predicted_proteins_across_the_diversity_of_eukaryotic_life/12417881/3?file=34434439	C:204 [S:186, D:18], F:29, M:22, n:255
TSAR	Sar	Rhizaria							Paulinella_micropora	https://figshare.com/articles/dataset/EukProt_a_database_of_genome-scale_predicted_proteins_across_the_diversity_of_eukaryotic_life/12417881/3?file=34434440	C:173 [S:166, D:7], F:18, M:64, n:255
TSAR	Sar	Rhizaria							Plasmodiophora_brassicae	https://figshare.com/articles/dataset/EukProt_a_database_of_genome-scale_predicted_proteins_across_the_diversity_of_eukaryotic_life/12417881/3?file=34434441	C:228 [S:227, D:1], F:8, M:19, n:255
TSAR	Sar	Stamenophiles							Cafeteria_burkhardae	https://figshare.com/articles/dataset/EukProt_a_database_of_genome-scale_predicted_proteins_across_the_diversity_of_eukaryotic_life/12417881/3?file=34434442	C:172 [S:168, D:4], F:22, M:61, n:255
TSAR	Sar	Stamenophiles							Chattonella_subsalsa	https://figshare.com/articles/dataset/EukProt_a_database_of_genome-scale_predicted_proteins_across_the_diversity_of_eukaryotic_life/12417881/3?file=34434443	C:184 [S:169, D:15], F:26, M:45, n:255
TSAR	Sar	Stamenophiles							Ectocarpus_siliculosus	https://figshare.com/articles/dataset/EukProt_a_database_of_genome-scale_predicted_proteins_across_the_diversity_of_eukaryotic_life/12417881/3?file=34434444	C:217 [S:213, D:4], F:19, M:19, n:255
TSAR	Sar	Stamenophiles							Halocafeteria_seosinensis	https://figshare.com/articles/dataset/EukProt_a_database_of_genome-scale_predicted_proteins_across_the_diversity_of_eukaryotic_life/12417881/3?file=34434445	C:214 [S:199, D:15], F:13, M:28, n:255
TSAR	Sar	Stamenophiles							Haloplacidia_sp_CaronLabIsolate	https://figshare.com/articles/dataset/EukProt_a_database_of_genome-scale_predicted_proteins_across_the_diversity_of_eukaryotic_life/12417881/3?file=34434446	C:164 [S:164, D:0], F:30, M:61, n:255
TSAR	Sar	Stamenophiles							Hondaea_fermentalgiana	https://figshare.com/articles/dataset/EukProt_a_database_of_genome-scale_predicted_proteins_across_the_diversity_of_eukaryotic_life/12417881/3?file=34434447	C:225 [S:222, D:3], F:5, M:25, n:255
TSAR	Sar	Stamenophiles							MAST-04A_sp_MAST-4A-sp1	https://figshare.com/articles/dataset/EukProt_a_database_of_genome-scale_predicted_proteins_across_the_diversity_of_eukaryotic_life/12417881/3?file=34434448	C:188 [S:183, D:5], F:17, M:50, n:255
TSAR	Sar	Stamenophiles							Phaeodactylum_tricornutum	https://figshare.com/articles/dataset/EukProt_a_database_of_genome-scale_predicted_proteins_across_the_diversity_of_eukaryotic_life/12417881/3?file=34434449	C:201 [S:197, D:4], F:15, M:39, n:255
TSAR	Sar	Stamenophiles							Phytopythium_vexans	https://figshare.com/articles/dataset/EukProt_a_database_of_genome-scale_predicted_proteins_across_the_diversity_of_eukaryotic_life/12417881/3?file=34434450	C:229 [S:225, D:4], F:11, M:15, n:255
TSAR	Sar	Stamenophiles							Plasmopara_halstedii	https://figshare.com/articles/dataset/EukProt_a_database_of_genome-scale_predicted_proteins_across_the_diversity_of_eukaryotic_life/12417881/3?file=34434451	C:230 [S:227, D:3], F:13, M:12, n:255
TSAR	Sar	Stamenophiles							Saprolegnia_diclina	https://figshare.com/articles/dataset/EukProt_a_database_of_genome-scale_predicted_proteins_across_the_diversity_of_eukaryotic_life/12417881/3?file=34434452	C:239 [S:229, D:10], F:3, M:13, n:255
TSAR	Sar	Stamenophiles							Thalassiosira_pseudonana	https://figshare.com/articles/dataset/EukProt_a_database_of_genome-scale_predicted_proteins_across_the_diversity_of_eukaryotic_life/12417881/3?file=34434453	C:188 [S:177, D:11], F:29, M:38, n:255
