## Supplementary Table 2 for "NALCN/Cch1 channelosome subunits originated in early eukaryotes and are fully conserved in animals, fungi, and apusomonads"

### Sheet: Sheet1
	Species	Clade	Protein 1	Protein 1 accession	Source	Protein 2	Protein 2 accession	Source	ipTM score	pTM score
	T. adhaerens	Metazoa	NALCN	evg1750541	Supplementay File 16	FAM155	evg1207807	Supplementay File 17	0.66	0.71
	C. neoformans	Fungi	Cch1	ABF46942.1	NCBI	Mid1	XP_012047206.1	NCBI	0.72	0.7
	C. curvata	Cryptista	Cch1	P022371	EukProt	Mid1	P024789	EukProt	0.54	0.59
	G. cryophila	Cryptista	Cch1	P000014	EukProt	Mid1	P24010	EukProt	0.69	0.73
	H. sapiens	Metazoa	NALCN	NP_001337677.1	NCBI	FAM155A	NP_001073865.1	NCBI	0.71	0.72
	T. adhaerens	Metazoa	UNC79	evg920886	Supplementay File 19	UNC80	evg1037924	Supplementay File 18	0.6	0.61
	C. neoformans	Fungi	UNC79	CNAG_06362	FungiDB	UNC80	XP_012052642.1	NCBI	0.6	0.6
	R. irregularis	Fungi	UNC79	RhiirFUN_023965	FungiDB	UNC80	RhiirA1_413379	FungiDB	0.64	0.61
	T. trahens	Apusomonadida	UNC79	P001399	EukProt	UNC80	P004548	EukProt	0.33	0.37
	G. okellyi	Malawimonadida	UNC79	P002920	EukProt	UNC80	P018142	EukProt	0.65	0.71
	S. incarcerata	Discoba	UNC79	P011142	EukProt	UNC80	P009240	EukProt	0.24	0.34
